# In silico, in vitro, and in vivo models reveal EPHA2 as a target for decreasing inflammation and pathological endochondral ossification in osteoarthritis

**DOI:** 10.1101/2022.06.12.495737

**Authors:** Mauricio N. Ferrao Blanco, Raphaelle Lesage, Nicole Kops, Niamh Fahy, Fjodor T. Bekedam, Athina Chavli, Yvonne M. Bastiaansen-Jenniskens, Liesbet Geris, Mark G. Chambers, Andrew A. Pitsillides, Roberto Narcisi, Gerjo J.V.M. van Osch

## Abstract

Low-grade inflammation and pathological endochondral ossification are processes underlying the progression of osteoarthritis, the most prevalent joint disease worldwide. In this study, data mining on publicly available transcriptomic datasets revealed EPHA2, a receptor tyrosine kinase associated with cancer, to be associated with both inflammation and endochondral ossification in osteoarthritis. A computational model of cellular signaling networks in chondrocytes predicted that in silico activation of EPHA2 in healthy chondrocytes increases inflammatory mediators and triggers hypertrophic differentiation, the phenotypic switch characteristic of endochondral ossification. We then evaluated the effect of inhibition of EPHA2 in cultured human chondrocytes isolated from individuals with osteoarthritis and demonstrated that inhibition of EPHA2 indeed reduced inflammation and hypertrophy. Additionally, systemic subcutaneous administration of the EPHA2 inhibitor ALW-II-41-27 attenuated joint degeneration in a mouse osteoarthritic model, reducing local inflammation and pathological endochondral ossification. Collectively, we demonstrate that pharmacological inhibition of EPHA2 with ALW-II-41-27 is a promising disease-modifying treatment that paves the way for a novel drug discovery pipeline for osteoarthritis.
