## Supplementary Data_ListInteractions for "In silico, in vitro, and in vivo models reveal EPHA2 as a target for decreasing inflammation and pathological endochondral ossification in osteoarthritis"

Target	Source	increment	directed	PPI
WNT	GLI2	1	TRUE	FALSE
WNT	MSX2	-1	TRUE	FALSE
LEF/TCF	RUNX2	1	TRUE	FALSE
LEF/TCF	BCAT	1	TRUE	FALSE
BMP	GLI2	1	TRUE	FALSE
BMP	NFKB	1	TRUE	FALSE
MEF2C	RUNX2	1	TRUE	FALSE
MEF2C	LEF/TCF	1	TRUE	FALSE
DLX5	MEF2C	1	TRUE	FALSE
DLX5	SMADCOMPLEX	1	TRUE	FALSE
DLX5	SMAD3	-1	TRUE	FALSE
MSX2	SMADCOMPLEX	1	TRUE	FALSE
MSX2	SMAD3	1	TRUE	FALSE
MSX2	MSX2	1	TRUE	FALSE
MSX2	DLX5	-1	TRUE	FALSE
FGF	BCAT	1	TRUE	FALSE
FGF	RUNX2	1	TRUE	FALSE
FGFR1	SMADCOMPLEX	-1	TRUE	FALSE
FGFR1	RUNX2	1	TRUE	FALSE
FGFR3	SOX9	1	TRUE	FALSE
FGFR3	ELK1	-1	special	FALSE
FGFR3	ERK1/2	-1	special	FALSE
HIF-2A	NFKB	1	TRUE	FALSE
IHH	RUNX2	1	TRUE	FALSE
IHH	SMADCOMPLEX	1	TRUE	FALSE
IHH	NFKB	1	TRUE	FALSE
IHH	ATF4	1	TRUE	FALSE
IHH	EF-1	-1	TRUE	FALSE
IHH	MSX2	1	TRUE	FALSE
IHH	FGFR3	-1	TRUE	FALSE
GLI2	FGFR3	-1	TRUE	FALSE
PTHrP	SOX9	1	TRUE	FALSE
PTHrP	GLI2	1	TRUE	FALSE
PTHrP	SMAD3	1	TRUE	FALSE
PPR	GLI2	1	TRUE	FALSE
PPR	SOX9	1	TRUE	FALSE
PPR	SMADCOMPLEX	1	TRUE	FALSE
PPR	STAT1	-1	TRUE	FALSE
IGFI-R	SMAD3	1	TRUE	FALSE
IGFI-R	NFKB	1	TRUE	FALSE
TGFB	GLI2	1	TRUE	FALSE
TGFB	ELK1	-1	TRUE	FALSE
TGFB	SMAD3	1	TRUE	FALSE
SMAD7	STAT1	1	TRUE	FALSE
SMAD7	SMADCOMPLEX	1	TRUE	FALSE
SMAD7	SMAD3	1	TRUE	FALSE
SMAD7	NFKB	1	TRUE	FALSE
AKT	RUNX2	1	TRUE	FALSE
RUNX2	HIF-2A	1	TRUE	FALSE
RUNX2	LEF/TCF	1	TRUE	FALSE
RUNX2	RUNX2	1	TRUE	FALSE
RUNX2	MEF2C	1	TRUE	FALSE
RUNX2	DLX5	1	TRUE	FALSE
RUNX2	NKX3.2	-1	TRUE	FALSE
RUNX2	SMADCOMPLEX	-1	TRUE	FALSE
RUNX2	MSX2	-1	TRUE	FALSE
RUNX2	ELK1	1	TRUE	FALSE
RUNX2	GLI2	1	TRUE	FALSE
EF-1	NFKB	1	TRUE	FALSE
EF-1	ELK1	1	TRUE	FALSE
EF-1	SMADCOMPLEX	-1	TRUE	FALSE
EF-1	R-SMADs	1	TRUE	FALSE
SOX9	PKA	1	TRUE	FALSE
SOX9	NFKB	-1	TRUE	FALSE
SOX9	P38	1	TRUE	FALSE
SOX9	NFKB	1	TRUE	FALSE
SOX9	SOX9	1	TRUE	FALSE
SOX9	NKX3.2	1	TRUE	FALSE
NKX3.2	SOX9	1	TRUE	FALSE
NKX3.2	PKA	1	TRUE	FALSE
CCND1	ATF2	1	TRUE	FALSE
CCND1	GLI2	1	TRUE	FALSE
CCND1	PKA	1	TRUE	FALSE
CCND1	FOXO1	1	special	FALSE
CCND1	SMAD3	1	special	FALSE
COL-II	SOX9	1	TRUE	FALSE
COL-II	NKX3.2	1	TRUE	FALSE
COL-II	FOXO1	1	TRUE	FALSE
COL-II	BCAT	-1	TRUE	FALSE
COL-X	RUNX2	1	TRUE	FALSE
COL-X	R-SMADs	1	TRUE	FALSE
COL-X	MEF2C	1	TRUE	FALSE
COL-X	PKA	-1	TRUE	FALSE
COL-X	HIF-2A	1	TRUE	FALSE
COL-X	BCAT	1	TRUE	FALSE
COL-X	STAT1	-1	TRUE	FALSE
MMP13	RUNX2	1	TRUE	FALSE
MMP13	NFKB	1	TRUE	FALSE
MMP13	HIF-2A	1	TRUE	FALSE
MMP13	GLI2	1	TRUE	FALSE
MMP13	P38	1	TRUE	FALSE
MMP13	ELK1	1	TRUE	FALSE
MMP13	SMAD3	-1	TRUE	FALSE
MMP13	ELK1	1	special	FALSE
MMP13	ATF2	1	special	FALSE
MMP13	JNK	1	special	FALSE
MMP13	FOXO1	-1	TRUE	FALSE
GREM1	SOX9	1	TRUE	FALSE
GREM1	BCAT	-1	TRUE	FALSE
FRZB	SMADCOMPLEX	1	TRUE	FALSE
FRZB	BCAT	-1	TRUE	FALSE
FRZB	SOX9	1	TRUE	FALSE
FRZB	ATF2	-1	TRUE	FALSE
FRZB	ATF4	1	TRUE	FALSE
DKK1	SMADCOMPLEX	1	TRUE	FALSE
DKK1	BCAT	-1	TRUE	FALSE
DKK1	SOX9	1	TRUE	FALSE
DKK1	ATF2	-1	TRUE	FALSE
DKK1	NFKB	-1	TRUE	FALSE
R-SMADs	ATF4	-1	TRUE	FALSE
R-SMADs	EF-1	1	TRUE	FALSE
PP2A	BCAT	-1	TRUE	FALSE
ERK1/2	MEF2C	1	TRUE	FALSE
ALK1	SMAD3	-1	TRUE	FALSE
ALK1	LEF/TCF	1	TRUE	FALSE
ALK1	ATF2	1	special	FALSE
ALK1	JNK	1	special	FALSE
ALK1	RUNX2	1	TRUE	FALSE
ALK5	SOX9	1	TRUE	FALSE
ALK5	SMAD3	1	TRUE	FALSE
ALK5	NFKB	-1	TRUE	FALSE
Proteoglycans	NFKB	-1	TRUE	FALSE
Proteoglycans	NFKB	-1	TRUE	FALSE
Proteoglycans	FOXO1	1	TRUE	FALSE
IL1B	NFKB	1	TRUE	FALSE
IL1B	ELK1	1	TRUE	FALSE
IL1B	ATF2	1	TRUE	FALSE
IL1B	JNK	1	TRUE	FALSE
IL1B	NFKB	1	TRUE	FALSE
IKB-A	NFKB	1	TRUE	FALSE
SOCS	IGFI-R	1	TRUE	FALSE
SOCS	FGFR3	1	TRUE	FALSE
FOXO1	ELK1	-1	TRUE	FALSE
FOXO1	ATF2	-1	TRUE	FALSE
FOXO1	JNK	-1	TRUE	FALSE
FOXO1	NFKB	-1	TRUE	FALSE
FOXO1	TGFB	1	TRUE	FALSE
FOXO1	TAK1	1	TRUE	FALSE
FOXO1	P38	1	TRUE	FALSE
R-inflam	FOXO1	-1	TRUE	FALSE
FGFR1	NFKB	1	TRUE	FALSE
IHH	SMAD3	-1	TRUE	FALSE
IHH	MSX2	1	TRUE	FALSE
EF-1	R-SMADs	1	TRUE	FALSE
SOX9	ATF4	1	TRUE	FALSE
NKX3.2	ATF4	1	TRUE	FALSE
COL-II	SMAD3	1	TRUE	FALSE
FRZB	ATF4	1	TRUE	FALSE
R-inflam	SMAD3	-1	TRUE	FALSE
IGFBP	RUNX2	1	TRUE	FALSE
EPHA2	NFKB	1	TRUE	FALSE
EPHA2	RAS	1	TRUE	FALSE
WNT	DKK1	-1	TRUE	TRUE
WNT	FRZB	-1	TRUE	TRUE
DSH	FRIZ-LRP5/6	1	TRUE	TRUE
DSH	R-SMADs	-1	TRUE	TRUE
DC	DSH	-1	TRUE	TRUE
DC	PP2A	1	TRUE	TRUE
DC	ERK1/2	-1	TRUE	TRUE
GSK3B	PKA	-1	TRUE	TRUE
GSK3B	AKT	-1	TRUE	TRUE
BCAT	DC	-1	TRUE	TRUE
LEF/TCF	BCAT	1	TRUE	TRUE
LEF/TCF	SOX9	-1	TRUE	TRUE
BMP	GREM1	-1	TRUE	TRUE
R-SMADs	BMP	1	TRUE	TRUE
R-SMADs	SMAD7	-1	TRUE	TRUE
R-SMADs	TGFB	1	TRUE	TRUE
R-SMADs	ALK1	1	TRUE	TRUE
SMADCOMPLEX	R-SMADs	1	TRUE	TRUE
SMADCOMPLEX	ERK1/2	-1	TRUE	TRUE
MEF2C	P38	1	TRUE	TRUE
MEF2C	SMADCOMPLEX	1	TRUE	TRUE
MEF2C	HDAC4	-1	TRUE	TRUE
MEF2C	SMAD3	-1	TRUE	TRUE
DLX5	P38	1	TRUE	TRUE
DLX5	SMADCOMPLEX	1	TRUE	TRUE
DLX5	MSX2	-1	TRUE	TRUE
MSX2	DLX5	-1	TRUE	TRUE
FGFR1	FGF	1	TRUE	TRUE
FGFR3	FGF	1	TRUE	TRUE
STAT1	FGFR3	1	TRUE	TRUE
STAT1	IGFI-R	1	TRUE	TRUE
STAT1	SMADCOMPLEX	-1	TRUE	TRUE
STAT1	R-inflam	1	special	TRUE
STAT1	FGFR3	-1	special	TRUE
NFKB	FGFR1	1	TRUE	TRUE
NFKB	AKT	1	TRUE	TRUE
NFKB	TAK1	1	TRUE	TRUE
NFKB	IKB-A	-1	TRUE	TRUE
GLI2	IHH	1	TRUE	TRUE
PPR	PTHrP	1	TRUE	TRUE
PKA	PPR	1	TRUE	TRUE
PKA	IGFI	1	TRUE	TRUE
PP2A	PKA	1	TRUE	TRUE
HDAC4	PP2A	1	TRUE	TRUE
HDAC4	GSK3B	-1	TRUE	TRUE
IGFI-R	IGFI	1	TRUE	TRUE
SMAD3	TGFB	1	TRUE	TRUE
SMAD3	SMAD7	-1	TRUE	TRUE
SMAD3	ERK1/2	-1	TRUE	TRUE
SMAD3	CCND1	-1	TRUE	TRUE
SMAD3	ALK5	1	TRUE	TRUE
ATF2	P38	1	TRUE	TRUE
ATF2	SMAD3	1	TRUE	TRUE
ATF2	P38	1	TRUE	TRUE
RAS	WNT	1	TRUE	TRUE
RAS	BMP	1	TRUE	TRUE
RAS	FGFR3	1	TRUE	TRUE
RAS	FGFR1	1	TRUE	TRUE
P38	TGFB	1	TRUE	TRUE
P38	BMP	1	TRUE	TRUE
P38	TAK1	1	TRUE	TRUE
ERK1/2	RAS	1	TRUE	TRUE
ERK1/2	PP2A	-1	TRUE	TRUE
ERK1/2	TAK1	1	TRUE	TRUE
PI3K	RAS	1	TRUE	TRUE
PI3K	IGFI-R	1	TRUE	TRUE
PI3K	R-inflam	1	TRUE	TRUE
AKT	PI3K	1	TRUE	TRUE
AKT	PP2A	-1	TRUE	TRUE
RUNX2	AKT	1	TRUE	TRUE
RUNX2	ERK1/2	1	TRUE	TRUE
RUNX2	DLX5	1	TRUE	TRUE
RUNX2	SOX9	-1	TRUE	TRUE
RUNX2	PKA	-1	TRUE	TRUE
RUNX2	SMAD3	-1	TRUE	TRUE
RUNX2	HDAC4	-1	TRUE	TRUE
RUNX2	CCND1	-1	TRUE	TRUE
RUNX2	MSX2	-1	TRUE	TRUE
ATF4	PKA	1	TRUE	TRUE
ATF4	ERK1/2	1	TRUE	TRUE
ELK1	ERK1/2	1	TRUE	TRUE
ELK1	ERK1/2	1	TRUE	TRUE
ELK1	JNK	1	TRUE	TRUE
SOX9	PKA	1	TRUE	TRUE
SOX9	SMAD3	1	TRUE	TRUE
SOX9	BCAT	-1	TRUE	TRUE
SOX9	RUNX2	-1	TRUE	TRUE
CCND1	GSK3B	-1	TRUE	TRUE
CCND1	STAT1	1	TRUE	TRUE
FRIZ-LRP5/6	WNT	1	TRUE	TRUE
FRIZ-LRP5/6	DKK1	-1	TRUE	TRUE
R-inflam	IL1B	1	TRUE	TRUE
ALK5	TGFB	1	TRUE	TRUE
ALK1	TGFB	1	TRUE	TRUE
ALK1	BMP	1	TRUE	TRUE
TAK1	R-inflam	1	TRUE	TRUE
TAK1	P38	-1	TRUE	TRUE
JNK	TAK1	1	TRUE	TRUE
Proteoglycans	MMP13	-1	TRUE	TRUE
FOXO1	AKT	-1	TRUE	TRUE
FOXO1	JNK	1	TRUE	TRUE
FOXO1	ERK1/2	-1	TRUE	TRUE
IKB-A	TAK1	-1	TRUE	TRUE
DSH	EPHA2	1	TRUE	TRUE
STAT1	FGFR3	-1	TRUE	TRUE
STAT1	SOCS	-1	TRUE	TRUE
STAT1	R-inflam	1	TRUE	TRUE
IGFI	IGFBP	-1	TRUE	TRUE
IGFI-R	SOCS	-1	TRUE	TRUE
ATF2	TAK1	1	TRUE	TRUE
ATF2	JNK	1	TRUE	TRUE
ERK1/2	PKA	1	TRUE	TRUE
ERK1/2	EPHA2	1	TRUE	TRUE
PI3K	EPHA2	1	TRUE	TRUE
EPHA2	WNT	1	TRUE	TRUE
EPHA2	AKT	1	TRUE	TRUE
R-inflam	SOCS	-1	TRUE	TRUE
